# A NanoDam toolkit for tissue-specific transcription factor profiling in *C. elegans*

**DOI:** 10.1101/2023.05.31.543105

**Authors:** Callista Yee, Yutong Xiao, Dimitris Katsanos, Taylor N. Medwig-Kinney, Wan Zhang, Kang Shen, David Q. Matus, Michalis Barkoulas

**Affiliations:** Howard Hughes Medical Institute, Stanford University, Stanford, CA 94305, USA; Department of Biology, Stanford University, Stanford, CA 94305, USA; Department of Biochemistry and Cell Biology, Stony Brook University, Stony Brook, NY 11794, USA; Department of Life Sciences, Imperial College, London SW7 2AZ, UK; Wu Tsai Neurosciences Institute, Stanford University, Stanford, CA 94305, USA

**Author notes:** Correspondence to Callista Yee and Michalis Barkoulas. These authors contributed equally (Callista Yee, Yutong Xiao). Present Address: Department of Biology, University of North Carolina at Chapel Hill, Chapel Hill, NC 27599, USA. Arcadia Science, Berkeley, CA 94704, USA.

**Keywords:** C. elegans, genomics, DamID, RNT-1/RUNX, EGL-43/EVI1, Anchor Cell, Neurons

## Abstract

During development of multicellular organisms, cells must execute precise molecular decisions to achieve cell fate specification and differentiation. These decisions are orchestrated by networks of transcription factors (TFs) which act to regulate gene expression of specific cohorts of genes to ultimately confer identity. Depending on the cellular context, TF expression can vary dramatically both spatially and temporally. These differences in expression patterns can result in tissue-specific differences in TF binding to downstream targets. To identify targets on a tissue-specific basis, Targeted DamID (TaDa) has been recently introduced to generate TF binding profiles in various models including *C. elegans*. However, TaDa suffers from portability such that a new promoter-TF fusion transgene must be constructed for every new experimental condition of interest. Here, we adapt NanoDam for usage in *C. elegans*, which relies on endogenous TF-GFP knock-ins, a plethora of which have already been generated by the community. We report that NanoDam single copy transgenes consisting of lowly expressed, tissue-specific GFP nanobody-Dam fusions, when combined with endogenous GFP-tagged alleles of TFs, results in robust, tissue-specific profiling. Using an endogenous GFP-tagged allele of EGL-43/EVI1, we performed NanoDam profiling of two disparate tissue types, the anchor cell (AC) and dopaminergic neurons, and identify targets unique to each and shared by both cell types. We also identify two GATA TFs, ELT-6 and EGL-18, as novel regulators of AC invasion. Together, we demonstrate that NanoDam is capable of profiling endogenous GFP-tagged TFs to identify novel downstream targets in specific cell types of *C. elegans*.
