## Supplemental Table 4 for "A NanoDam toolkit for tissue-specific transcription factor profiling in *C. elegans*"

### Sheet: EGL-43 ChIP-seq Tissue Enrich
Term	Expected	Observed	Enrichment Fold Change	P value	Q value
PDE WBbt:0006747	68	120	1.8	1.8e-13	1.4e-11
uv1 WBbt:0006791	15	27	1.8	9.6e-05	0.00059
AIZ WBbt:0005836	72	124	1.7	2.3e-13	1.5e-11
PHA WBbt:0007807	82	137	1.7	5.3e-13	2.9e-11
CEP WBbt:0005244	50	83	1.7	1.4e-08	2.8e-07
postdeirid sensillum WBbt:0005471	24	40	1.7	5.1e-05	0.00034
phasmid sensillum WBbt:0005425	170	271	1.6	8.5e-19	3.3e-16
RIG WBbt:0006836	89	143	1.6	7.3e-12	3.2e-10
PHB WBbt:0007808	100	156	1.6	2.4e-11	9.3e-10
HSN WBbt:0006830	97	151	1.6	3.8e-11	1.2e-09
PVW WBbt:0008438	76	123	1.6	1.6e-10	4.9e-09
ASG WBbt:0005664	79	126	1.6	2.8e-10	7.8e-09
IL1DL WBbt:0004738	27	43	1.6	9.6e-05	0.00059
IL1VL WBbt:0004549	27	43	1.6	0.00014	0.0008
IL1DR WBbt:0004737	27	43	1.6	0.00014	0.0008
IL1VR WBbt:0004547	28	43	1.6	0.00019	0.0011
P7.pa WBbt:0006983	11	18	1.6	0.0039	0.015
P7.pp WBbt:0006984	11	17	1.6	0.007	0.024
RIS WBbt:0005045	200	299	1.5	7.7e-16	1.5e-13
VB1 WBbt:0004643	120	177	1.5	8.9e-10	2e-08
ADF WBbt:0005660	84	126	1.5	3.3e-08	6.1e-07
nociceptor neuron WBbt:0008434	93	135	1.5	1.1e-07	1.8e-06
osmosensory neuron WBbt:0008433	93	135	1.5	1.1e-07	1.8e-06
VB2 WBbt:0004641	86	125	1.5	3e-07	4.1e-06
I3 neuron WBbt:0004742	60	92	1.5	5e-07	6.5e-06
PQR WBbt:0004096	70	104	1.5	5.6e-07	7e-06
VC neuron WBbt:0005304	70	104	1.5	5.6e-07	7e-06
AWC-ON WBbt:0005832	66	99	1.5	7e-07	8.3e-06
anterior deirid sensillum WBbt:0006927	50	77	1.5	2.1e-06	2.4e-05
BDU WBbt:0006826	58	86	1.5	8.8e-06	8e-05
DVB WBbt:0004822	48	73	1.5	9.9e-06	8.5e-05
PDA WBbt:0004386	47	70	1.5	2.8e-05	0.0002
AQR WBbt:0003927	50	74	1.5	3.3e-05	0.00024
PVP WBbt:0006832	41	61	1.5	8.6e-05	0.00054
RIV WBbt:0006839	36	54	1.5	0.00011	0.00067
AVF WBbt:0003851	34	50	1.5	0.00037	0.0019
AIB WBbt:0006813	35	51	1.5	0.00055	0.0026
IL1R WBbt:0004551	28	42	1.5	0.00057	0.0027
IL1L WBbt:0004553	28	42	1.5	0.00076	0.0036
nerve ring WBbt:0006749	280	396	1.4	2.2e-15	2.9e-13
BAG WBbt:0006825	190	267	1.4	3.4e-10	9e-09
dorsal nerve cord WBbt:0006750	190	259	1.4	3.1e-09	6.8e-08
posterior lateral ganglion WBbt:0005465	110	158	1.4	9.4e-08	1.6e-06
lateral nerve cord WBbt:0006769	130	178	1.4	1.9e-07	2.9e-06
hermaphrodite distal tip cell WBbt:0006863	130	173	1.4	9.8e-07	1.1e-05
ASJ WBbt:0005667	87	123	1.4	2.5e-06	2.8e-05
CAN WBbt:0006827	110	148	1.4	5.3e-06	5.6e-05
VB10 WBbt:0004625	72	103	1.4	7.8e-06	7.8e-05
VB11 WBbt:0004623	72	103	1.4	7.8e-06	7.8e-05
PVM WBbt:0004086	71	101	1.4	8.3e-06	8e-05
VB5 WBbt:0004637	73	104	1.4	8.5e-06	8e-05
VB4 WBbt:0004638	73	104	1.4	8.5e-06	8e-05
VB7 WBbt:0004631	73	103	1.4	9.8e-06	8.5e-05
VB9 WBbt:0004627	73	103	1.4	9.8e-06	8.5e-05
VB3 WBbt:0004639	73	103	1.4	9.8e-06	8.5e-05
VB8 WBbt:0004629	73	103	1.4	9.8e-06	8.5e-05
VB6 WBbt:0004633	73	103	1.4	9.8e-06	8.5e-05
AWC-OFF WBbt:0005833	69	99	1.4	1.1e-05	8.6e-05
PDB WBbt:0004385	68	96	1.4	2.2e-05	0.00017
PVR WBbt:0004072	63	90	1.4	3.4e-05	0.00024
I4 neuron WBbt:0004741	75	104	1.4	3.9e-05	0.00027
AVJ WBbt:0006822	53	76	1.4	5.3e-05	0.00034
SIA WBbt:0005361	64	89	1.4	7.6e-05	0.00049
MI neuron WBbt:0003664	61	84	1.4	0.00019	0.0011
RIH WBbt:0003928	58	81	1.4	0.0002	0.0011
uterine muscle WBbt:0005342	43	62	1.4	0.00027	0.0014
I1 neuron WBbt:0003649	58	80	1.4	0.00034	0.0017
DVC WBbt:0004821	48	67	1.4	0.00064	0.003
SIB WBbt:0005359	45	61	1.4	0.0015	0.0069
ALA WBbt:0003955	40	55	1.4	0.0016	0.007
AUA WBbt:0006817	46	62	1.4	0.0016	0.0072
LUA WBbt:0008031	31	44	1.4	0.0016	0.0072
PHC WBbt:0008446	38	53	1.4	0.0017	0.0073
AVL WBbt:0003843	38	53	1.4	0.0021	0.0089
AVB WBbt:0005841	36	50	1.4	0.0027	0.011
RMDR WBbt:0005033	38	52	1.4	0.0038	0.015
RMG WBbt:0006842	26	36	1.4	0.0058	0.021
vulE WBbt:0006767	20	29	1.4	0.0063	0.023
vulF WBbt:0006768	21	30	1.4	0.0091	0.03
vulD WBbt:0006766	24	33	1.4	0.0093	0.03
preanal ganglion WBbt:0005448	310	407	1.3	5.1e-12	2.5e-10
inner labial sensillum WBbt:0005116	200	258	1.3	2.8e-07	4e-06
somatic gonad WBbt:0005785	270	339	1.3	3e-07	4.1e-06
DB neuron WBbt:0005274	120	161	1.3	5.8e-06	5.9e-05
ASK WBbt:0005668	100	138	1.3	4.8e-05	0.00033
ray WBbt:0006941	140	172	1.3	0.00015	0.00089
CEM WBbt:0005246	110	137	1.3	0.00031	0.0016
hook sensillum WBbt:0006930	110	139	1.3	0.00038	0.0019
AVM WBbt:0003832	60	80	1.3	0.0011	0.0049
ADA WBbt:0006811	54	71	1.3	0.0026	0.01
AWB WBbt:0005671	77	97	1.3	0.0027	0.011
RIC WBbt:0006834	51	67	1.3	0.0031	0.012
MC neuron WBbt:0003638	53	69	1.3	0.0047	0.018
RMDL WBbt:0005037	38	51	1.3	0.0053	0.02
IL2DR WBbt:0004543	65	82	1.3	0.0058	0.021
RIA WBbt:0006833	52	66	1.3	0.0069	0.024
M3 neuron WBbt:0003754	33	44	1.3	0.008	0.027
I2 neuron WBbt:0003645	32	43	1.3	0.0093	0.03
VD neuron WBbt:0005303	49	62	1.3	0.0098	0.031
SMB WBbt:0005355	43	55	1.3	0.011	0.034
URX WBbt:0006846	53	67	1.3	0.011	0.035
DVA WBbt:0004823	52	65	1.3	0.012	0.038
RIR WBbt:0005047	38	49	1.3	0.015	0.044
RMDVR WBbt:0005029	35	45	1.3	0.021	0.062
URA WBbt:0005225	36	46	1.3	0.022	0.064
RMDVL WBbt:0005031	36	45	1.3	0.025	0.071
vulC WBbt:0006765	21	28	1.3	0.025	0.072
vulB2 WBbt:0006764	19	25	1.3	0.033	0.09
P5.p WBbt:0006893	23	30	1.3	0.034	0.094
tail WBbt:0005741	740	911	1.2	7.7e-14	7.5e-12
sex organ WBbt:0008422	620	753	1.2	2.5e-11	9.3e-10
ASE WBbt:0005663	600	729	1.2	5.1e-10	1.3e-08
AVK WBbt:0006823	520	627	1.2	2.4e-08	4.6e-07
ventral nerve cord WBbt:0005829	450	547	1.2	7.1e-08	1.3e-06
anterior ganglion WBbt:0005375	380	440	1.2	0.0002	0.0011
midbody WBbt:0005740	260	305	1.2	0.0002	0.0011
anal depressor muscle WBbt:0004292	150	182	1.2	0.0009	0.0042
ADL WBbt:0005661	110	132	1.2	0.0019	0.0078
gonad arm WBbt:0008629	190	218	1.2	0.0024	0.01
gonadal sheath cell WBbt:0005828	120	141	1.2	0.0038	0.015
DD neuron WBbt:0005270	100	125	1.2	0.0039	0.015
IL2VL WBbt:0004538	66	82	1.2	0.0067	0.024
IL2DL WBbt:0004545	66	82	1.2	0.0067	0.024
M2 neuron WBbt:0003634	67	83	1.2	0.0069	0.024
IL2L WBbt:0004541	64	80	1.2	0.0074	0.025
IL2VR WBbt:0004537	66	82	1.2	0.0078	0.026
FLP WBbt:0006828	130	154	1.2	0.0078	0.026
IL2R WBbt:0004539	64	79	1.2	0.0096	0.031
AWA WBbt:0005670	63	78	1.2	0.012	0.038
AIY WBbt:0005413	58	71	1.2	0.014	0.043
excretory gland cell WBbt:0005776	54	67	1.2	0.015	0.045
AWCR WBbt:0003826	40	50	1.2	0.024	0.071
AWCL WBbt:0003827	40	50	1.2	0.024	0.071
SMD WBbt:0005353	54	66	1.2	0.025	0.072
RIF WBbt:0006835	44	54	1.2	0.027	0.075
intestinal muscle WBbt:0005796	65	77	1.2	0.029	0.08
PLN WBbt:0006855	38	47	1.2	0.035	0.096
RMDDR WBbt:0005038	34	42	1.2	0.037	0.099
RMDDL WBbt:0005039	34	42	1.2	0.037	0.099
outer labial sensillum WBbt:0005501	960	1059	1.1	2.6e-05	0.00019
PVD WBbt:0006831	930	1016	1.1	0.00016	0.00089
retrovesicular ganglion WBbt:0005656	600	665	1.1	0.00044	0.0022
hermaphrodite WBbt:0007849	900	970	1.1	0.0017	0.0073
lateral ganglion WBbt:0005105	800	858	1.1	0.0095	0.031
spermatheca WBbt:0005319	260	291	1.1	0.014	0.043
cephalic sensillum WBbt:0006920	200	218	1.1	0.028	0.08

### Sheet: EGL-43 AC ND_overlap_ChIP
Term	Expected	Observed	Enrichment Fold Change	P value	Q value
anchor cell WBbt:0004522	5	18	3.6	3.8e-07	2.7e-05
vulA WBbt:0006762	3.6	11	3	0.00022	0.0049
vulB2 WBbt:0006764	3.7	11	3	0.00026	0.0052
vulB1 WBbt:0006763	3.8	11	2.9	0.00031	0.0059
P1 WBbt:0006770	2	6	2.9	0.0035	0.033
ABarpppaa WBbt:0006041	2	6	2.9	0.0035	0.033
P5 WBbt:0006774	2	6	2.9	0.0035	0.033
P8 WBbt:0006777	2	6	2.9	0.0035	0.033
ABarpppap WBbt:0006251	2.1	6	2.9	0.0042	0.035
P2 WBbt:0006771	2.1	6	2.9	0.0042	0.035
P6.pp WBbt:0006988	2.1	6	2.9	0.0042	0.035
P6.pa WBbt:0006987	2.1	6	2.9	0.0042	0.035
P6 WBbt:0006775	2.1	6	2.9	0.0042	0.035
ABarpaapp WBbt:0006620	2.1	6	2.9	0.0042	0.035
P7.pp WBbt:0006984	2.1	6	2.9	0.0042	0.035
PVW WBbt:0008438	15	42	2.8	5.6e-10	7.9e-08
vulE WBbt:0006767	4	11	2.8	0.00049	0.0087
P3.p WBbt:0006891	4	11	2.8	0.00049	0.0087
Cpaaa WBbt:0006212	2.5	7	2.8	0.0027	0.028
P10 WBbt:0006779	2.5	7	2.8	0.0027	0.028
P4 WBbt:0006773	2.2	6	2.8	0.005	0.037
P7.pa WBbt:0006983	2.2	6	2.8	0.005	0.037
ABplapapp WBbt:0006413	2.2	6	2.8	0.005	0.037
P9 WBbt:0006778	2.2	6	2.8	0.005	0.037
P7 WBbt:0006776	2.2	6	2.8	0.005	0.037
P4.p WBbt:0006892	4	11	2.7	0.00057	0.0095
P8.p WBbt:0006896	4.1	11	2.7	0.00066	0.01
uv1 WBbt:0006791	3	8	2.7	0.0024	0.026
ABpraapaa WBbt:0006108	2.2	6	2.7	0.0059	0.04
ABarpaapa WBbt:0005844	2.2	6	2.7	0.0059	0.04
vulD WBbt:0006766	4.7	12	2.6	0.00073	0.01
ABplpappa WBbt:0006232	2.3	6	2.6	0.0068	0.045
VB1 WBbt:0004643	24	59	2.5	6.4e-11	1.8e-08
P11 WBbt:0004410	3.6	9	2.5	0.0027	0.028
ABpraapa WBbt:0006302	2.4	6	2.5	0.0092	0.055
ABpraappp WBbt:0006270	2.4	6	2.5	0.0092	0.055
ABplappaa WBbt:0006371	2	5	2.5	0.015	0.077
ABprapaap WBbt:0006624	2	5	2.5	0.015	0.077
ABpraapp WBbt:0006335	2	5	2.5	0.015	0.077
VB2 WBbt:0004641	17	40	2.4	1.8e-07	1.5e-05
P5.p WBbt:0006893	4.6	11	2.4	0.0019	0.023
P6.p WBbt:0006894	4.6	11	2.4	0.0019	0.023
somatic cell WBbt:0008378	4.6	11	2.4	0.0021	0.025
P7.p WBbt:0006895	4.6	11	2.4	0.0021	0.025
vulC WBbt:0006765	4.1	10	2.4	0.0026	0.027
P12 WBbt:0004409	3	7	2.4	0.0087	0.054
Eala WBbt:0006104	2.5	6	2.4	0.011	0.061
Cpaap WBbt:0006594	2.5	6	2.4	0.011	0.061
ABplaaapp WBbt:0006136	2.1	5	2.4	0.017	0.083
VB11 WBbt:0004623	14	33	2.3	2.5e-06	0.00016
VB10 WBbt:0004625	14	33	2.3	2.5e-06	0.00016
VB3 WBbt:0004639	14	33	2.3	2.8e-06	0.00016
VB9 WBbt:0004627	14	33	2.3	2.8e-06	0.00016
VB8 WBbt:0004629	14	33	2.3	2.8e-06	0.00016
VB6 WBbt:0004633	14	33	2.3	2.8e-06	0.00016
VB7 WBbt:0004631	14	33	2.3	2.8e-06	0.00016
VB4 WBbt:0004638	14	33	2.3	3.4e-06	0.00016
VB5 WBbt:0004637	14	33	2.3	3.4e-06	0.00016
Ealp WBbt:0006546	2.6	6	2.3	0.014	0.075
ABplaaapa WBbt:0006680	2.6	6	2.3	0.014	0.075
ABpraappa WBbt:0006035	2.6	6	2.3	0.014	0.075
MSaaap WBbt:0006160	2.2	5	2.3	0.019	0.094
ABprapapp WBbt:0006290	2.2	5	2.3	0.019	0.094
ABarppapp WBbt:0006240	2.2	5	2.3	0.019	0.094
vulF WBbt:0006768	4.2	9	2.1	0.0087	0.054
spermathecal-uterine junction WBbt:0006756	3.9	8	2.1	0.015	0.077
uterine muscle WBbt:0005342	8.5	17	2	0.0022	0.025
RIR WBbt:0005047	7.5	15	2	0.0035	0.033
M3 neuron WBbt:0003754	6.5	13	2	0.0053	0.037
somatic gonad WBbt:0005785	53	103	1.9	1.1e-10	2.1e-08
midbody WBbt:0005740	51	95	1.9	3.4e-09	3.9e-07
hermaphrodite distal tip cell WBbt:0006863	25	47	1.9	1.8e-05	0.00054
PVM WBbt:0004086	14	26	1.9	0.0009	0.012
posterior lateral ganglion WBbt:0005465	22	39	1.8	0.00023	0.0049
HSN WBbt:0006830	19	35	1.8	0.00023	0.0049
RIG WBbt:0006836	18	32	1.8	0.00043	0.0078
URA WBbt:0005225	7.2	13	1.8	0.012	0.069
AVF WBbt:0003851	6.7	12	1.8	0.016	0.08
sex organ WBbt:0008422	120	204	1.7	6e-13	3.4e-10
SIA WBbt:0005361	28	48	1.7	0.00014	0.0036
SIB WBbt:0005359	26	44	1.7	0.00022	0.0049
gonadal sheath cell WBbt:0005828	23	39	1.7	0.00061	0.0099
AIB WBbt:0006813	23	38	1.7	0.00069	0.01
phasmid socket cell WBbt:0008410	20	33	1.7	0.0016	0.02
ABprpppapa WBbt:0006044	19	31	1.7	0.0023	0.026
ABplpppapa WBbt:0006488	19	31	1.7	0.0023	0.026
PDB WBbt:0004385	13	23	1.7	0.0043	0.035
ADA WBbt:0006811	11	18	1.7	0.011	0.062
RIF WBbt:0006835	8.6	15	1.7	0.013	0.072
VD neuron WBbt:0005303	9.6	16	1.7	0.017	0.083
RIS WBbt:0005045	48	78	1.6	1.8e-05	0.00054
gonad arm WBbt:0008629	37	59	1.6	0.00017	0.0039
DD neuron WBbt:0005270	34	53	1.6	0.00064	0.01
AIZ WBbt:0005836	29	46	1.6	0.00072	0.01
phasmid sheath cell WBbt:0006755	20	33	1.6	0.0022	0.025
ABplppppaa WBbt:0006109	19	31	1.6	0.0027	0.028
ABprppppaa WBbt:0006642	19	31	1.6	0.0027	0.028
PDE sheath cell WBbt:0008415	19	30	1.6	0.0038	0.033
PDE socket cell WBbt:0008421	19	30	1.6	0.0043	0.035
ADE socket cell WBbt:0008416	19	29	1.6	0.0068	0.045
VC neuron WBbt:0005304	14	22	1.6	0.012	0.064
I3 neuron WBbt:0004742	12	19	1.6	0.016	0.08
spermatheca WBbt:0005319	52	80	1.5	6e-05	0.0015
CAN WBbt:0006827	35	53	1.5	0.0015	0.02
AVJ WBbt:0006822	26	40	1.5	0.0032	0.03
PDE WBbt:0006747	32	46	1.5	0.005	0.037
AIY WBbt:0005413	25	37	1.5	0.0086	0.054
ABaraappaa WBbt:0006636	20	30	1.5	0.0086	0.054
ALA WBbt:0003955	23	34	1.5	0.0087	0.054
SMD WBbt:0005353	25	37	1.5	0.0089	0.054
I4 neuron WBbt:0004741	15	23	1.5	0.015	0.077
hermaphrodite WBbt:0007849	180	251	1.4	2.8e-08	2.7e-06
reproductive tract WBbt:0005744	140	190	1.4	1.5e-05	0.00048
AUA WBbt:0006817	25	35	1.4	0.02	0.097
PVD WBbt:0006831	180	237	1.3	2.9e-05	0.00077
AVK WBbt:0006823	110	141	1.3	0.0012	0.016
DB neuron WBbt:0005274	47	63	1.3	0.0074	0.047
outer labial neuron WBbt:0006801	220	254	1.2	0.0063	0.042
NSM WBbt:0003666	130	157	1.2	0.0095	0.055

### Sheet: EGL-43 DA ND_overlap_ChIP
Term	Expected	Observed	Enrichment Fold Change	P value	Q value
CEP WBbt:0005244	9.4	33	3.5	4.9e-11	3.2e-09
anterior deirid sensillum WBbt:0006927	9.4	32	3.4	2.2e-10	1.2e-08
PDE WBbt:0006747	13	42	3.3	3.2e-12	5e-10
postdeirid sensillum WBbt:0005471	4.5	15	3.3	8.9e-06	0.00014
SDQL WBbt:0004993	3.5	11	3.2	0.00014	0.0016
PVW WBbt:0008438	14	45	3.1	2.6e-12	5e-10
AIZ WBbt:0005836	13	42	3.1	1.5e-11	1.2e-09
SDQR WBbt:0004991	3.8	11	2.9	0.00032	0.0028
HSN WBbt:0006830	18	51	2.8	9.4e-12	9.2e-10
BDU WBbt:0006826	11	31	2.8	5.5e-08	1.8e-06
RMER WBbt:0005023	5.1	14	2.8	0.00014	0.0016
URY WBbt:0005346	6	16	2.7	9.4e-05	0.0011
RMEL WBbt:0005025	5.1	14	2.7	0.00016	0.0017
RMG WBbt:0006842	4.8	13	2.7	0.00029	0.0026
RIS WBbt:0005045	38	101	2.6	2.2e-19	8.7e-17
RIG WBbt:0006836	17	41	2.5	4.2e-08	1.5e-06
VB4 WBbt:0004638	14	34	2.5	4.1e-07	1.1e-05
PDB WBbt:0004385	13	32	2.5	5.9e-07	1.5e-05
PDA WBbt:0004386	8.8	22	2.5	2.4e-05	0.00033
posterior lateral ganglion WBbt:0005465	21	50	2.4	5.4e-09	2.3e-07
VB11 WBbt:0004623	14	33	2.4	8.6e-07	2.1e-05
VB10 WBbt:0004625	14	33	2.4	8.6e-07	2.1e-05
VB9 WBbt:0004627	14	33	2.4	9.6e-07	2.1e-05
VB7 WBbt:0004631	14	33	2.4	9.6e-07	2.1e-05
VB8 WBbt:0004629	14	33	2.4	9.6e-07	2.1e-05
VB6 WBbt:0004633	14	33	2.4	9.6e-07	2.1e-05
VB3 WBbt:0004639	14	33	2.4	9.6e-07	2.1e-05
VB5 WBbt:0004637	14	33	2.4	1.2e-06	2.1e-05
AIN WBbt:0006815	7	17	2.4	0.00021	0.002
VB1 WBbt:0004643	23	52	2.3	1.2e-08	4.7e-07
PVM WBbt:0004086	13	30	2.3	1.1e-05	0.00017
RIA WBbt:0006833	9.7	22	2.3	0.00011	0.0013
M3 neuron WBbt:0003754	6.2	14	2.3	0.0013	0.008
LUA WBbt:0008031	5.8	13	2.3	0.0018	0.01
DB neuron WBbt:0005274	23	49	2.2	1.8e-07	5.3e-06
VB2 WBbt:0004641	16	36	2.2	2.7e-06	4.3e-05
PVR WBbt:0004072	12	26	2.2	6.8e-05	0.00085
AVJ WBbt:0006822	9.9	22	2.2	0.00015	0.0016
SMB WBbt:0005355	8.1	18	2.2	0.00045	0.0036
RIF WBbt:0006835	8.2	18	2.2	0.00059	0.0045
RIR WBbt:0005047	7.2	16	2.2	0.00082	0.0058
RMDL WBbt:0005037	7.2	16	2.2	0.00082	0.0058
AVH WBbt:0006821	7.8	17	2.2	0.00083	0.0058
RMDR WBbt:0005033	7.2	16	2.2	0.0009	0.006
URA WBbt:0005225	6.8	15	2.2	0.0013	0.008
IL1DL WBbt:0004738	5.1	11	2.2	0.0045	0.022
SIA WBbt:0005361	12	25	2.1	0.00018	0.0018
AIY WBbt:0005413	11	23	2.1	0.00022	0.0021
ADA WBbt:0006811	10	21	2.1	0.00057	0.0044
DVB WBbt:0004822	9.1	19	2.1	0.00075	0.0055
DVC WBbt:0004821	9.1	19	2.1	0.00082	0.0058
PVQ WBbt:0006976	8.2	17	2.1	0.0015	0.009
PVP WBbt:0006832	7.7	16	2.1	0.0018	0.01
RIV WBbt:0006839	6.7	14	2.1	0.0029	0.016
IL1VL WBbt:0004549	5.1	11	2.1	0.0049	0.024
IL1DR WBbt:0004737	5.1	11	2.1	0.0049	0.024
IL1VR WBbt:0004547	5.2	11	2.1	0.0054	0.025
uv1 WBbt:0006791	2.8	6	2.1	0.021	0.073
I4 neuron WBbt:0004741	14	28	2	0.00022	0.0021
VC neuron WBbt:0005304	13	26	2	0.00032	0.0028
AVM WBbt:0003832	11	23	2	0.00046	0.0036
I1 neuron WBbt:0003649	11	22	2	0.00069	0.0052
uterine muscle WBbt:0005342	8.1	16	2	0.0032	0.017
AIB WBbt:0006813	6.6	13	2	0.0062	0.028
RMDVR WBbt:0005029	6.6	13	2	0.0067	0.029
preanal ganglion WBbt:0005448	58	108	1.9	2.4e-10	1.2e-08
I3 neuron WBbt:0004742	11	22	1.9	0.00099	0.0065
MC neuron WBbt:0003638	10	19	1.9	0.0027	0.015
SMD WBbt:0005353	10	19	1.9	0.0033	0.017
RIC WBbt:0006834	9.6	18	1.9	0.0035	0.018
VD neuron WBbt:0005303	9.2	17	1.9	0.0049	0.024
AUA WBbt:0006817	8.6	16	1.9	0.0056	0.026
RMDVL WBbt:0005031	6.7	13	1.9	0.0072	0.031
RIB WBbt:0005834	6.7	13	1.9	0.0072	0.031
PVN WBbt:0008275	6.9	13	1.9	0.009	0.037
RMED WBbt:0005027	6.4	12	1.9	0.011	0.043
RMEV WBbt:0005021	6.4	12	1.9	0.011	0.043
SAA WBbt:0005397	5.8	11	1.9	0.013	0.048
IL1R WBbt:0004551	5.2	10	1.9	0.015	0.057
IL1L WBbt:0004553	5.3	10	1.9	0.017	0.06
AWC-OFF WBbt:0005833	13	24	1.8	0.0015	0.009
AWC-ON WBbt:0005832	12	22	1.8	0.0034	0.018
AWA WBbt:0005670	12	21	1.8	0.0044	0.022
SIB WBbt:0005359	8.4	15	1.8	0.01	0.041
AVL WBbt:0003843	7.2	13	1.8	0.014	0.052
I6 neuron WBbt:0004739	6.6	12	1.8	0.015	0.055
M5 neuron WBbt:0004465	6.8	12	1.8	0.018	0.064
inner labial sensillum WBbt:0005116	37	63	1.7	2.5e-05	0.00033
CEM WBbt:0005246	20	34	1.7	0.0013	0.008
IL2DR WBbt:0004543	12	21	1.7	0.0062	0.028
IL2DL WBbt:0004545	12	21	1.7	0.0065	0.029
IL2VL WBbt:0004538	12	21	1.7	0.0065	0.029
IL2VR WBbt:0004537	12	21	1.7	0.0069	0.03
RIH WBbt:0003928	11	19	1.7	0.0074	0.031
IL2L WBbt:0004541	12	20	1.7	0.0099	0.04
MI neuron WBbt:0003664	11	19	1.7	0.011	0.044
RMDDR WBbt:0005038	6.4	11	1.7	0.025	0.085
AVF WBbt:0003851	6.4	11	1.7	0.025	0.085
RMDDL WBbt:0005039	6.4	11	1.7	0.025	0.085
ray WBbt:0006941	26	41	1.6	0.0014	0.0088
hook sensillum WBbt:0006930	21	34	1.6	0.0018	0.01
ASG WBbt:0005664	15	24	1.6	0.0082	0.034
IL2R WBbt:0004539	12	19	1.6	0.018	0.064
nerve ring WBbt:0006749	53	80	1.5	0.00017	0.0017
BAG WBbt:0006825	37	56	1.5	0.00072	0.0053
CAN WBbt:0006827	21	30	1.5	0.016	0.059
head muscle WBbt:0006761	12	18	1.5	0.026	0.086
AVK WBbt:0006823	98	140	1.4	1.6e-05	0.00023
retrovesicular ganglion WBbt:0005656	110	156	1.4	2.2e-05	0.00031
ventral nerve cord WBbt:0005829	85	120	1.4	9.3e-05	0.0011
dorsal nerve cord WBbt:0006750	36	52	1.4	0.0036	0.018
anal depressor muscle WBbt:0004292	28	39	1.4	0.019	0.065
DD neuron WBbt:0005270	19	28	1.4	0.02	0.07
FLP WBbt:0006828	25	34	1.4	0.025	0.085
sex organ WBbt:0008422	120	152	1.3	0.00038	0.0031
corpus WBbt:0003733	150	184	1.2	0.0029	0.016
VA neuron WBbt:0005339	120	143	1.2	0.0052	0.024
outer labial sensillum WBbt:0005501	180	208	1.2	0.015	0.055
tail WBbt:0005741	140	164	1.2	0.017	0.061
NSM WBbt:0003666	120	147	1.2	0.019	0.065
ASE WBbt:0005663	110	133	1.2	0.029	0.094
DA neuron WBbt:0005278	110	134	1.2	0.029	0.094
PVD WBbt:0006831	170	198	1.1	0.03	0.095

### Sheet: EGL-43 AC_not_DA
Term	Expected	Observed	Enrichment Fold Change	P value	Q value
P6.pa WBbt:0006987	1.3	6	4.7	0.00023	0.01
P6.pp WBbt:0006988	1.3	6	4.7	0.00023	0.01
P7.pp WBbt:0006984	1.3	5	3.9	0.0015	0.033
P7.pa WBbt:0006983	1.3	5	3.8	0.0018	0.036
P3.p WBbt:0006891	2.4	9	3.7	0.00013	0.0084
P4.p WBbt:0006892	2.4	9	3.7	0.00015	0.0086
anchor cell WBbt:0004522	3	11	3.6	5e-05	0.0036
P8.p WBbt:0006896	2.5	9	3.6	0.00017	0.0089
vulE WBbt:0006767	2.4	8	3.3	0.00064	0.019
P5.p WBbt:0006893	2.8	9	3.2	0.00045	0.016
P6.p WBbt:0006894	2.8	9	3.2	0.00045	0.016
P7.p WBbt:0006895	2.8	9	3.2	0.0005	0.016
vulA WBbt:0006762	2.2	7	3.2	0.0016	0.034
vulB2 WBbt:0006764	2.3	7	3.1	0.0018	0.036
vulB1 WBbt:0006763	2.3	7	3.1	0.002	0.036
vulD WBbt:0006766	2.9	8	2.8	0.0022	0.039
hermaphrodite distal tip cell WBbt:0006863	15	35	2.3	2.9e-06	0.00039
ABaraappaa WBbt:0006636	12	25	2.1	0.00021	0.01
somatic gonad WBbt:0005785	33	65	2	8.2e-08	4.7e-05
midbody WBbt:0005740	31	61	2	3.6e-07	6.8e-05
ABplppppaa WBbt:0006109	12	23	2	0.00065	0.019
ABprppppaa WBbt:0006642	12	23	2	0.00065	0.019
gonad arm WBbt:0008629	22	43	1.9	2.3e-05	0.0019
ADE socket cell WBbt:0008416	11	22	1.9	0.0011	0.029
PDE sheath cell WBbt:0008415	11	22	1.9	0.0011	0.029
phasmid socket cell WBbt:0008410	12	23	1.9	0.0012	0.029
PDE socket cell WBbt:0008421	11	22	1.9	0.0013	0.029
mc1 WBbt:0003709	12	22	1.9	0.0018	0.036
ABplpppapa WBbt:0006488	11	21	1.8	0.0028	0.048
ABprpppapa WBbt:0006044	11	21	1.8	0.0028	0.048
phasmid sheath cell WBbt:0006755	12	22	1.8	0.0033	0.053
ABprpaaaap WBbt:0006721	12	21	1.8	0.0034	0.054
ABplpaaaap WBbt:0006528	12	21	1.8	0.0035	0.054
VB1 WBbt:0004643	15	25	1.7	0.0036	0.054
ABarpaaa WBbt:0006398	13	22	1.7	0.006	0.085
ABplpapppa WBbt:0006225	11	20	1.7	0.0063	0.086
sex organ WBbt:0008422	74	120	1.6	2.1e-07	5.9e-05
spermatheca WBbt:0005319	32	52	1.6	0.00022	0.01
reproductive tract WBbt:0005744	86	129	1.5	2.7e-06	0.00039
hermaphrodite WBbt:0007849	110	154	1.4	8.5e-06	0.0008

### Sheet: EGL-43_DA_not_AC
Term	Expected	Observed	Enrichment Fold Change	P value	Q value
SDQL WBbt:0004993	1.9	9	4.7	1.8e-05	0.00026
URY WBbt:0005346	3.3	14	4.3	1e-06	2.6e-05
RMG WBbt:0006842	2.6	11	4.2	1.3e-05	0.00021
SDQR WBbt:0004991	2.1	8	3.9	0.00021	0.0019
PDA WBbt:0004386	4.8	18	3.7	4.3e-07	1.3e-05
LUA WBbt:0008031	3.2	11	3.5	7.7e-05	0.00092
HSN WBbt:0006830	10	33	3.3	7.6e-10	1.4e-07
PDB WBbt:0004385	7	23	3.3	1.9e-07	8.2e-06
Q cell WBbt:0008598	1.2	4	3.3	0.0072	0.036
RIS WBbt:0005045	25	79	3.1	4e-19	2.3e-16
AIZ WBbt:0005836	15	46	3.1	9.1e-12	2.6e-09
RIA WBbt:0006833	13	37	2.9	4.3e-09	4e-07
RIG WBbt:0006836	9.2	27	2.9	2.3e-07	9.3e-06
PVW WBbt:0008438	7.9	23	2.9	1.6e-06	3.9e-05
RIF WBbt:0006835	4.5	13	2.9	0.00019	0.0018
PVQ WBbt:0006976	4.5	13	2.9	0.00019	0.0018
SABD WBbt:0004999	1.4	4	2.9	0.012	0.058
RIB WBbt:0005834	12	34	2.8	2.5e-08	1.8e-06
RMDL WBbt:0005037	12	34	2.8	2.5e-08	1.8e-06
RMDR WBbt:0005033	12	34	2.8	2.7e-08	1.8e-06
posterior lateral ganglion WBbt:0005465	11	32	2.8	8.7e-08	4.5e-06
I1 neuron WBbt:0003649	6	17	2.8	4e-05	0.0005
RIR WBbt:0005047	3.9	11	2.8	0.0006	0.0039
I6 neuron WBbt:0004739	3.6	10	2.8	0.001	0.0064
P1 WBbt:0006770	1.1	3	2.8	0.021	0.092
P5 WBbt:0006774	1.1	3	2.8	0.021	0.092
P8 WBbt:0006777	1.1	3	2.8	0.021	0.092
AIA WBbt:0006812	12	32	2.7	1.3e-07	6.1e-06
AIN WBbt:0006815	12	32	2.7	2.7e-07	9.6e-06
I4 neuron WBbt:0004741	7.8	21	2.7	1.4e-05	0.00022
M3 neuron WBbt:0003754	3.4	9	2.7	0.0021	0.012
P2 WBbt:0006771	1.1	3	2.7	0.023	0.1
P6 WBbt:0006775	1.1	3	2.7	0.023	0.1
AIY WBbt:0005413	13	34	2.6	2.4e-07	9.3e-06
DVC WBbt:0004821	13	34	2.6	3e-07	9.9e-06
DVB WBbt:0004822	5	13	2.6	0.00049	0.0034
uv1 WBbt:0006791	1.5	4	2.6	0.019	0.086
AUA WBbt:0006817	13	33	2.5	6e-07	1.7e-05
AIM WBbt:0006814	13	33	2.5	6e-07	1.7e-05
AVB WBbt:0005841	12	30	2.5	2e-06	4.6e-05
RMDVR WBbt:0005029	12	30	2.5	2.5e-06	5.5e-05
RMDVL WBbt:0005031	12	30	2.5	2.7e-06	5.6e-05
VB4 WBbt:0004638	7.5	19	2.5	8.3e-05	0.00094
PVM WBbt:0004086	7.3	18	2.5	0.00016	0.0017
uterine muscle WBbt:0005342	4.4	11	2.5	0.0018	0.01
SAA WBbt:0005397	3.2	8	2.5	0.0044	0.023
DB neuron WBbt:0005274	24	58	2.4	8.2e-10	1.4e-07
CEP WBbt:0005244	22	53	2.4	3.6e-09	4e-07
URX WBbt:0006846	13	32	2.4	2e-06	4.6e-05
RMDDL WBbt:0005039	12	29	2.4	4.6e-06	8.9e-05
RMDDR WBbt:0005038	12	29	2.4	4.6e-06	8.9e-05
AVL WBbt:0003843	12	28	2.4	9.1e-06	0.00016
CEM WBbt:0005246	11	27	2.4	1.1e-05	0.00018
hook sensillum WBbt:0006930	11	27	2.4	1.5e-05	0.00024
VB10 WBbt:0004625	7.4	18	2.4	0.0002	0.0019
VB11 WBbt:0004623	7.4	18	2.4	0.0002	0.0019
VB7 WBbt:0004631	7.5	18	2.4	0.00021	0.0019
VB8 WBbt:0004629	7.5	18	2.4	0.00021	0.0019
VB6 WBbt:0004633	7.5	18	2.4	0.00021	0.0019
VB3 WBbt:0004639	7.5	18	2.4	0.00021	0.0019
VB9 WBbt:0004627	7.5	18	2.4	0.00021	0.0019
VB5 WBbt:0004637	7.5	18	2.4	0.00024	0.002
I3 neuron WBbt:0004742	6.2	15	2.4	0.00054	0.0036
AVM WBbt:0003832	6.2	15	2.4	0.00057	0.0038
VD neuron WBbt:0005303	5	12	2.4	0.0017	0.01
URA WBbt:0005225	3.7	9	2.4	0.0044	0.023
ray WBbt:0006941	14	33	2.3	3.7e-06	7.6e-05
RIV WBbt:0006839	13	29	2.3	1.8e-05	0.00026
PVP WBbt:0006832	12	28	2.3	2.4e-05	0.00033
AIB WBbt:0006813	12	27	2.3	2.7e-05	0.00036
VB2 WBbt:0004641	8.9	20	2.3	0.00027	0.0021
RIM WBbt:0005835	21	46	2.2	3.4e-07	1.1e-05
SMD WBbt:0005353	13	29	2.2	3.4e-05	0.00044
AWC-OFF WBbt:0005833	7.1	16	2.2	0.00095	0.0061
VC neuron WBbt:0005304	7.2	16	2.2	0.001	0.0064
AWC-ON WBbt:0005832	6.8	15	2.2	0.0015	0.0086
RMF WBbt:0006841	3.6	8	2.2	0.01	0.051
RMH WBbt:0006843	2.7	6	2.2	0.02	0.089
BDU WBbt:0006826	15	31	2.1	6.2e-05	0.00077
IL2L WBbt:0004541	14	29	2.1	7.8e-05	0.00092
RIC WBbt:0006834	13	28	2.1	0.0001	0.0011
AVJ WBbt:0006822	14	28	2.1	0.00014	0.0015
AVH WBbt:0006821	12	25	2.1	0.00029	0.0022
MI neuron WBbt:0003664	6.3	13	2.1	0.0046	0.023
AS neuron WBbt:0005334	4.4	9	2.1	0.013	0.061
PVN WBbt:0008275	3.8	8	2.1	0.014	0.064
outer labial quadrant sensillum WBbt:0005502	20	41	2	1.3e-05	0.00021
RME WBbt:0005399	20	39	2	2.5e-05	0.00034
MC neuron WBbt:0003638	14	29	2	0.00014	0.0015
IL2R WBbt:0004539	14	28	2	0.00017	0.0017
SIB WBbt:0005359	13	27	2	0.00025	0.002
VB1 WBbt:0004643	12	25	2	0.00041	0.003
AWCL WBbt:0003827	13	25	2	0.00045	0.0032
AWCR WBbt:0003826	13	25	2	0.00045	0.0032
ABarpapaapp WBbt:0006075	9.7	19	2	0.002	0.012
ABplaaaaapp WBbt:0006428	9.7	19	2	0.002	0.012
M2 neuron WBbt:0003634	6.9	14	2	0.0041	0.022
ADA WBbt:0006811	5.6	11	2	0.011	0.052
PLN WBbt:0006855	3.9	8	2	0.017	0.082
preanal ganglion WBbt:0005448	51	95	1.9	3.6e-09	4e-07
IL1 neuron WBbt:0005119	21	40	1.9	3.4e-05	0.00044
PDE WBbt:0006747	17	32	1.9	0.00017	0.0017
RIH WBbt:0003928	15	29	1.9	0.0003	0.0023
SIA WBbt:0005361	15	28	1.9	0.00051	0.0035
ALA WBbt:0003955	12	23	1.9	0.0011	0.0068
IL2DR WBbt:0004543	13	25	1.9	0.0013	0.008
ABplapaaaap WBbt:0006592	9.7	18	1.9	0.0045	0.023
ABprapaaaap WBbt:0006184	9.7	18	1.9	0.0045	0.023
AVG WBbt:0003850	23	41	1.8	0.00018	0.0017
AVD WBbt:0006818	21	38	1.8	0.00027	0.0021
outer labial lateral sensillum WBbt:0005503	21	37	1.8	0.0003	0.0023
IL2DL WBbt:0004545	14	25	1.8	0.0014	0.0082
IL2VL WBbt:0004538	14	25	1.8	0.0014	0.0082
IL2VR WBbt:0004537	14	25	1.8	0.0014	0.0083
ALN WBbt:0006851	13	23	1.8	0.0036	0.02
AVE WBbt:0006819	31	53	1.7	7.9e-05	0.00092
ALM WBbt:0005406	24	42	1.7	0.0003	0.0023
ADE WBbt:0005415	22	39	1.7	0.00036	0.0026
SMB WBbt:0005355	13	23	1.7	0.0043	0.023
DVA WBbt:0004823	13	22	1.7	0.0069	0.035
ABalapppapa WBbt:0006339	9.7	16	1.7	0.019	0.086
ABalapapapa WBbt:0006575	9.7	16	1.7	0.019	0.086
ABprpaaappa WBbt:0006695	9.7	16	1.7	0.019	0.086
ABplpaaappa WBbt:0006600	9.7	16	1.7	0.019	0.086
AVK WBbt:0006823	57	91	1.6	8.8e-06	0.00016
BAG WBbt:0006825	32	52	1.6	0.00035	0.0025
DD neuron WBbt:0005270	18	29	1.6	0.0042	0.022
retrovesicular ganglion WBbt:0005656	76	109	1.4	9.8e-05	0.0011
VA neuron WBbt:0005339	64	90	1.4	0.00054	0.0036
cephalic sensillum WBbt:0006920	41	59	1.4	0.0032	0.018
deirid sensillum WBbt:0006926	32	45	1.4	0.011	0.055
anal depressor muscle WBbt:0004292	24	33	1.4	0.023	0.1
tail ganglion WBbt:0006977	110	135	1.3	0.0021	0.012
