## Supplemental Table 5 for "A NanoDam toolkit for tissue-specific transcription factor profiling in *C. elegans*"

### Sheet: Sheet1
List of Strains
Strain ID	Genotype	Notes
EG6699	ttTi5605 II; unc-119(ed3) III; oxEx1578.
MBA444	icbSi10[pDK8[pwrt-2::wormcherry::NLS-GFP::dam::unc-54 3'UTR+ cb-unc-119]] II; unc-119(ed3) III
MBA1225	icbEx312[pDK93(wrt-2p::wrmCherry::rnt-1 CDS:dam::unc-54 3UTR + cb-unc-119), myo-2::dsRed, pBJ36]
MBA1443	rnt-1(he305[rnt-1::eGFP::3xflag::loxP]) I; icbSi226[pDK175(ttTi5605_right::wrt-2p::wcherry::egl-13NLS:vhhGFP4:linker:Dam-myc::unc-54::unc1193'UTR::unc-119::punc119::ttTi5605_left)] II;
MBA1444	rnt-1(he305[rnt-1::eGFP::3xflag::loxP]) I; icbSi228[pDK179(ttTi5605_right::wrt-2p::wcherry::Dam:linker:egl-13NLS:vhhGFP4::unc-54::unc1193'UTR::unc-119::punc119::ttTi5605_left)] II
MBA1360	icbSi226[pDK175(ttTi5605_right::wrt-2p::wcherry::egl-13NLS:vhhGFP4:linker:Dam-myc::unc-54::unc1193'UTR::unc-119::punc119::ttTi5605_left)] II; unc-119(ed3) III
MBA1362	icbSi228[pDK179(ttTi5605_right::wrt-2p::wcherry::Dam:linker:egl-13NLS:vhhGFP4::unc-54::unc1193'UTR::unc-119::punc119::ttTi5605_left)] II; unc-119(ed3) III
DQM986	bmdSi244[ttTi4348_left::^loxN^lin-29p::mKate2::stop::stop::vhhGFP4:Dam::unc-54::ttTi4348_right]
DQM987	bmdSi247[ttTi4348_left::^loxN^zmp-1p::mKate2::stop::stop::vhhGFP4:Dam::unc-54::ttTi4348_right]
DQM954	bmdSi261[ttTi4348_left::^loxN^dat-1p::mKate2::stop::stop::vhhGFP4:Dam::unc-54::ttTi4348_right] I
DQM1041	bmdSi282[ttTi4348_left::^loxN^rgef-1p::mKate2::stop::stop::vhhGFP4:Dam::unc-54::ttTi4348_right] I
DQM1294	bmdSi364[ttTi4348_left::^loxN^ser-2prom3::mKate2::stop::stop::vhhGFP4:Dam::unc-54::ttTi4348_right] I
DQM337	egl-43(bmd88[egl-43::LoxP::GFP::egl-43]) II; qyIs225[cdh-3p::mCherry::moeABD] V
DQM975	bmdSi244[ttTi4348_left::^loxN^lin-29p::mKate2::stop::stop::vhhGFP4:Dam::unc-54::ttTi4348_right] I; egl-43(bmd88[egl-43::LoxP::GFP::egl-43] II
TV27655	bmdSi261[ttTi4348_left::^loxN^dat-1p::mKate2::stop::stop::vhhGFP4:Dam::unc-54::ttTi4348_right] I; egl-43(bmd88[egl-43::LoxP::GFP::egl-43] II
TV26653	wrdSi22[^SEC^eft-3p::TIR1::F2A::mTagBFP2::AID*::NLS::tbb-2 3'UTR] I; egl-43(wy1514[egl-43::LoxP::TagRFP-T::AID*::egl-43] II
TV28149	wrdSi22[^SEC^eft-3p::TIR1::F2A::mTagBFP2::AID*::NLS::tbb-2 3'UTR] I; egl-43(wy1735[egl-43::LoxP::TagRFP-T::AID*::egl-43::P2A::egl-13NLS::GFP] II
SYS631	ujIs113[pie-1p::mCherry::H2B::pie-1 3'UTR + nhr-2p::mCherry::his-24::let-858 3'UTR + unc-119(+)] II; elt-6(dev188[elt-6::mNeonGreen]) IV
SYS673	ujIs113[pie-1p::mCherry::H2B::pie-1 3'UTR + nhr-2p::mCherry::his-24::let-858 3'UTR + unc-119(+)] II; egl-18(dev210([egl-18::mNeonGreen]) IV
TV28191	wrdSi22[^SEC^eft-3p::TIR1::F2A::mTagBFP2::AID*::NLS::tbb-2 3'UTR] I; egl-43(wy1514[egl-43::LoxP::TagRFP-T::AID*::egl-43]) II; egl-18(dev210[egl-18::mNeonGreen]) IV;
TV28192	wrdSi22[^SEC^eft-3p::TIR1::F2A::mTagBFP2::AID*::NLS::tbb-2 3'UTR] I; egl-43(wy1514) II; elt-6(dev188[elt-6::mNeonGreen]) IV
TV28210	bmd284[loxN,rpl-28p::TIR1(F79G)::T2A::DHB::2xmKate2] I; elt-6(wy1741[elt-6::mNeonGreen::AID*]) IV; ; lag-2(bmd202[lag-2::P2A::H2B::mTurquoise2]) V; lam-2(qy20[lam-2::mNG]) X
TV28211	bmd284[loxN,rpl-28p::TIR1(F79G)::T2A::DHB::2xmKate2] I; egl-18(wy1742[egl-18::mNeonGreen::AID*]) IV; lag-2(bmd202[lag-2::P2A::H2B::mTurquoise2]) V; lam-2(qy20[lam-2::mNG]) X
