## Supplemental Table 6 for "A NanoDam toolkit for tissue-specific transcription factor profiling in *C. elegans*"

### Sheet: Sheet1
Oligos used in this study
Primers for NanoDam Construction
DK150	wrt-2_cDNA_F	GTGGCATGGATGAATTGTATAAGTAGTAACATGACCAACGTCTTCCATCA
DK151	wrt-2_cDNA_R	CCACTTCAAAAAAGCGCGATTTTTCTTCATAAAAGGCCTCCAAATAGTCG
DK269	To amplify NanoDam cassette	GTGGCATGGATGAATTGTATAAGTAGTAACATGTCCCGTCGTCGTAAGGC
DK270	To amplify NanoDam cassette	CCCACTTCAAAAAAGCGCGATTTTTCTTCATCGATGCTCCTGAGGCTCCCGATGCTCCGGAGGAGACGGTGACTTGGG
PB25	To amplify NanoDam cassette	AGCACAGGGAGAAAGAGCAT
DK14	To amplify NanoDam cassette	tctggttgagcgccatattcca
DQM521	lin-29 promoter outer region	ttggaaatcttctcggacttcttaatttctag
DQM522	lin-29 promoter outer region	GTGGTGGTTCCAGCTATTCCAG
DQM1113	dat-1 promoter F (overhang to pYX013)	tgtaaaacgacggccagtgcggccgcATCCAGTTTTCACTAAAACG
DQM1114	dat-1 promoter R (overhang to pYX013)	ttaatgagctcggagaccatcgatGGCTAAAAATTGTTGAGATTC
DQM1138	rgef-1 promoter (overhang to pYX013)	tgtaaaacgacggccagtgcggccgCCCCCACACACATCGCTG
DQM1139	rgef-1 promoter to(overhang to pYX013)	ttaatgagctcggagaccatcgATGCCGTCTTCACGACGAAC
Primers for ChIP-qPCR
CY699	lit-1_peak_F	gttttccagctttactttactcccttgtc
CY700	lit-1_peak_R	gaaaaagtgtccgggaattgagcag
CY703	cki-1_peak_F	caataagatgactagtctaaggtgtatagttggat
CY704	cki-1_peak_R	caataagatgactagtctaaggtgtatagttggat
CY707	mig-10_peak_F	tttcgtgttagttgataggtgagagttga
CY708	mig-10_peak_R	agagactagagccaatgccagaaaaatt
CY711	egl-43_peak_F	aaggaagcggatctagattttgcatct
CY712	egl-43_peak_R	taaacttttgggataccaaggaatcatcgt
CY715	elt-6_peak_F	gaagtctttagatcgaagcttaagccaaag
CY716	elt-6_peak_R	ttcggatagatcttcgcgctggtaa
egl-43 CRISPR
CY668	egl_43_c_term_guide	CAAAAGTGTGAGCGCTGCTT	PAM:	CGG
CY669	egl_43_C_P2A_NLS_GFP_F	ACTACTACCGTCCATCATCCTCTTCTTCATCTTCCAGGAACGTCCGTTCCGGTGCCAAAAGTGGCGGGAAGTGGGGCCACGAACTTCAGTCTCCTCAAACAAGCCGGGGACGTCGAAGAGAACCCCGGGCCAatgaccgctccaaagaagaaacgcaaagtaccggtagaaaaaATGAGTAAAGGAGAAGAACTTTTCAC
CY670	egl_43_R_C_P2A_NLS_GFP	agaagctcagcggcctgttcgtgctttttgagatgtctgtcgagatttgtctgctgaccgaagcagcgcTCATTTGTATAGTTCATCCATGCCATGTGTA
elt-6 CRISPR
CY680	elt-6_guide	TTTACAGATGACGTCGTCGA	PAM:	AGG
CY681	elt-6_mNG_F	cagtctctctccgtctctctctctctctcgctctccacttcttcttcttctaaaacaacgtcacacgtgatttacagATGGTCTCCAAGGGAGAGGAGGA
CY682	elt-6_mNG_R	CCTCAACCCGATCCTCCATCTCCTCCTCCACCTCCCGGCTCACCATCTCATCCGGCATCTCCTCCTTCGACGACGTCATgcctccggacgatgctcctga
egl-18 CRISPR
CY683	egl-18_guide	TAATAATGATAATTAAAATG	PAM:	TGG
CY684	egl-18_mNG_F	ACATTCAATTTACTCGAGCAAATCTCGCAATTCACGCAGGCTCAAGAGCTCATGAATAGCAGTGCCACATTTggtggcggtggatcgggaggaggaggtt
CY685	egl-18_mNG_R	ttcaataaataagaaaaattacataaaggtattgtgcataaaaaggatgtgaagggggaaaaaataataatgataaTTAgcctccggacgatgctcctga
